# Trim-Away degrades lysine-less substrates without requiring ligase autoubiquitination

**DOI:** 10.1101/2022.06.29.498105

**Authors:** Leo Kiss, Tyler Rhinesmith, Claire F Dickson, Jonas Weidenhausen, Shannon Smyly, Jakub Luptak, Ji-Chun Yang, Sarah L Maslen, Irmgard Sinning, David Neuhaus, Dean Clift, Leo C James

**Affiliations:** MRC Laboratory of Molecular Biology, Francis Crick Avenue, Cambridge CB2 0QH, United Kingdom; EMBL Australia Node in Single Molecule Science and ARC Centre of Excellence in Advanced Molecular Imaging School of Medical Sciences, UNSW Sydney, NSW, 2052, Australia; Biochemiezentrum der Universität Heidelberg (BZH), INF328, D-69120 Heidelberg, Germany; Max Planck Institute of Biochemistry, AM Klopferspitz 18, 82152 Martinsried, Germany; EMBL Heidelberg, Meyerhofstraße 1, 69117 Heidelberg, Germany; The Francis Crick Institute, 1 Midland Road, London NW1 1AT, United Kingdom

**Author notes:** Correspondence: Leo Kiss; Dean Clift; Leo C. James.

## Abstract

TRIM proteins are the largest family of E3 ligases in mammals. They include the intracellular antibody receptor TRIM21, which is responsible for mediating targeted protein degradation during Trim-Away. Despite their importance, the ubiquitination mechanism of TRIM ligases has remained elusive. Here we show that while TRIM21 activation results in ubiquitination of both ligase and substrate, autoubiquitination is regulatory and not required for substrate degradation. Substrate binding stimulates N-terminal RING autoubiquitination by the E2 Ube2W, but when inhibited by N-terminal acetylation this prevents neither substrate ubiquitination nor degradation and has no impact on TRIM21 antiviral activity. Instead, uncoupling ligase and substrate degradation prevents ligase recycling and extends functional persistence in cells. Substrate ubiquitination mediates degradation but Trim-Away efficiently degrades lysine-less substrates, suggesting a non-canonical ubiquitination mechanism explains its broad substrate specificity.
