## Supplementary Table 2 for "Trim-Away degrades lysine-less substrates without requiring ligase autoubiquitination"

### Sheet: A - Plasmids
	Plasmid	Description of construct	Primary sequence of construct	origin	additional information
	pPMEZ-CAV1-mEGFP	Human Caveolin-1 with c-terminal mEGFP	MSGGKYVDSEGHLYTVPIREQGNIYKPNNKAMADELSEKQVYDAHTKEIDLVNRDPKHLNDDVVKIDFEDVIAEPEGTHSFDGIWKASFTTFTVTKYWFYRLLSALFGIPMALIWGIYFAILSFLHIWAVVPCIKSFLIEIQCISRVYSIYVHTVCDPLFEAVGKIFSNVRINLQKEIPRARDPPVATMVSKGEELFTGVVPILVELDGDVNGHKFSVSGEGEGDATYGKLTLKFICTTGKLPVPWPTLVTTLTYGVQCFSRYPDHMKQHDFFKSAMPEGYVQERTIFFKDDGNYKTRAEVKFEGDTLVNRIELKGIDFKEDGNILGHKLEYNYNSHNVYIMADKQKNGIKVNFKIRHNIEDGSVQLADHYQQNTPIGDGPVLLPDNHYLSTQSALSKD…	This paper	Lentivirus expression plasmid. PGK1 promoter.
	pPMEZ-CAV1-mEGFP-Halo	Canine Caveolin-1 with c-terminal mEGFP and Halo tag	MSGGKYVDSEGHLYTVPIREQGNIYKPNNKAMAEEMSEKQVYDAHTKEIDLVNRDPKHLNDDVVKIDFEDVIAEPEGTHSFDGIWKASFTTFTVTKYWFYRLLSALFGIPMALIWGIYFAILSFLHIWAVVPCIKSFLIEIQCISRVYSIYVHTFCDPFFEAVGKIFSNIRINMQKETPRARDPPVATMVSKGEELFTGVVPILVELDGDVNGHKFSVSGEGEGDATYGKLTLKFICTTGKLPVPWPTLVTTLTYGVQCFSRYPDHMKQHDFFKSAMPEGYVQERTIFFKDDGNYKTRAEVKFEGDTLVNRIELKGIDFKEDGNILGHKLEYNYNSHNVYIMADKQKNGIKVNFKIRHNIEDGSVQLADHYQQNTPIGDGPVLLPDNHYLSTQSALSKD…	This paper	Lentivirus expression plasmid. PGK1 promoter.
	pT21MPP-TRIM21-HA	Human TRIM21 with c-terminal HA tag, driven by native TRIM21 promoter	MASAARLTMMWEEVTCPICLDPFVEPVSIECGHSFCQECISQVGKGGGSVCPVCRQRFLLKNLRPNRQLANMVNNLKEISQEAREGTQGERCAVHGERLHLFCEKDGKALCWVCAQSRKHRDHAMVPLEEAAQEYQEKLQVALGELRRKQELAEKLEVEIAIKRADWKKTVETQKSRIHAEFVQQKNFLVEEEQRQLQELEKDEREQLRILGEKEAKLAQQSQALQELISELDRRCHSSALELLQEVIIVLERSESWNLKDLDITSPELRSVCHVPGLKKMLRTCAVHITLDPDTANPWLILSEDRRQVRLGDTQQSIPGNEERFDSYPMVLGAQHFHSGKHYWEVDVTGKEAWDLGVCRDSVRRKGHFLLSSKSGFWTIWLWNKQKYEAGTYPQTPLH…		Lentivirus expression plasmid. Native TRIM21 promoter
	pCRV-Gag-Pol	n/a	n/a	Gift from Stuart Neil	Lentivirus packaging plasmid.
	pMD2.G	n/a	n/a	Addgene Plasmid #12259; Gift from Didier Trono	Lentivirus envelope plasmid.
	pGEMHE-vhhGFP4-hIgG1-Fc	GFP nanobody fused to Fc region of human IgG1	MDQVQLVESGGALVQPGGSLRLSCAASGFPVNRYSMRWYRQAPGKEREWVAGMSSAGDRSSYEDSVKGRFTISRDDARNTVYLQMNSLKPEDTAVYYCNVNVGFEYWGQGTQVTVSSLQMVRSDKTHTCPPCPAPELLGGPSVFLFPPKPKDTLMISRTPEVTCVVVDVSHEDPEVKFNWYVDGVEVHNAKTKPREEQYNSTYRVVSVLTVLHQDWLNGKEYKCKVSNKALPAPIEKTISKAKGQPREPQVYTLPPSREEMTKNQVSLTCLVKGFYPSDIAVEWESNGQPENNYKTTPPVLDSDGSFFLYSKLTVDKSRWQQGNVFSCSVMHEALHNHYTQKSLSLSPGK*	https://doi.org/10.1016/j.cell.2017.10.033	in vitro transcription of mRNA.
	pGEMHE-T21RBCC-vhhGFP4	TRIM21 RING, Box, Coiled-coil fused to GFP nanobody	MASAARLTMMWEEVTCPICLDPFVEPVSIECGHSFCQECISQVGKGGGSVCPVCRQRFLLKNLRPNRQLANMVNNLKEISQEAREGTQGERCAVHGERLHLFCEKDGKALCWVCAQSRKHRDHAMVPLEEAAQEYQEKLQVALGELRRKQELAEKLEVEIAIKRADWKKTVETQKSRIHAEFVQQKNFLVEEEQRQLQELEKDEREQLRILGEKEAKLAQQSQALQELISELDRRCHSSALELLQEVIIVLERSESWNLKDLDITSPELRSVCHVPGLKKMLRTCAGSGGGGSMDQVQLVESGGALVQPGGSLRLSCAASGFPVNRYSMRWYRQAPGKEREWVAGMSSAGDRSSYEDSVKGRFTISRDDARNTVYLQMNSLKPEDTAVYYCNVNVGFEY…	This paper	in vitro transcription of mRNA.
	pGEMHE-T21R-vhhGFP4	TRIM21 RING fused to GFP nanobody	MASAARLTMMWEEVTCPICLDPFVEPVSIECGHSFCQECISQVGKGGGSVCPVCRQRFLLKNLRPNRQLANMVNNLKEISQEAREGSGGGGSMDQVQLVESGGALVQPGGSLRLSCAASGFPVNRYSMRWYRQAPGKEREWVAGMSSAGDRSSYEDSVKGRFTISRDDARNTVYLQMNSLKPEDTAVYYCNVNVGFEYWGQGTQVTVSS*	https://doi.org/10.1038/s41594-021-00560-2	in vitro transcription of mRNA.
	pGEMHE-12xALFAtag-vhhGFP4	12 copies of ALFAtag epitope n-terminal to GFP nanobody	MPSRLEEELRRRLTEPGGGGSPSRLEEELRRRLTEPGGGGSPSRLEEELRRRLTEPGGGGSPSRLEEELRRRLTEPGGGGSGSATMPSRLEEELRRRLTEPGGGGSPSRLEEELRRRLTEPGGGGSPSRLEEELRRRLTEPGGGGSPSRLEEELRRRLTEPGGGGSRIQATMPSRLEEELRRRLTEPGGGGSPSRLEEELRRRLTEPGGGGSPSRLEEELRRRLTEPGGGGSPSRLEEELRRRLTEPGGGGSMDQVQLVESGGALVQPGGSLRLSCAASGFPVNRYSMRWYRQAPGKEREWVAGMSSAGDRSSYEDSVKGRFTISRDDARNTVYLQMNSLKPEDTAVYYCNVNVGFEYWGQGTQVTVSS*	This paper	in vitro transcription of mRNA.
	pGEMHE-12xALFAtag-vhhGFP4K0	12 copies of ALFAtag epitope n-terminal to GFP nanobody (K45R, K67R, K89R)	MPSRLEEELRRRLTEPGGGGSPSRLEEELRRRLTEPGGGGSPSRLEEELRRRLTEPGGGGSPSRLEEELRRRLTEPGGGGSGSATMPSRLEEELRRRLTEPGGGGSPSRLEEELRRRLTEPGGGGSPSRLEEELRRRLTEPGGGGSPSRLEEELRRRLTEPGGGGSRIQATMPSRLEEELRRRLTEPGGGGSPSRLEEELRRRLTEPGGGGSPSRLEEELRRRLTEPGGGGSPSRLEEELRRRLTEPGGGGSMDQVQLVESGGALVQPGGSLRLSCAASGFPVNRYSMRWYRQAPGREREWVAGMSSAGDRSSYEDSVRGRFTISRDDARNTVYLQMNSLRPEDTAVYYCNVNVGFEYWGQGTQVTVSS*	This paper	in vitro transcription of mRNA.
	pGEMHE-T21R-NbALFA-HA	TRIM21 RING fused to ALFAtag nanobody with c-terminal HA eptiope	MASAARLTMMWEEVTCPICLDPFVEPVSIECGHSFCQECISQVGKGGGSVCPVCRQRFLLKNLRPNRQLANMVNNLKEISQEAREGSGGGGSEVQLQESGGGLVQPGGSLRLSCTASGVTISALNAMAMGWYRQAPGERRVMVAAVSERGNAMYRESVQGRFTVTRDFTNKMVSLQMDNLKPEDTAVYYCHVLEDRVDSFHDYWGQGTQVTVSSGYPYDVPDYA*	This paper	in vitro transcription of mRNA.
	pGEMHE-T21RK0-NbALFA-HA	TRIM21 RING (K45R, K61R, K77R) fused to ALFAtag nanobody with c-terminal HA eptiope	MASAARLTMMWEEVTCPICLDPFVEPVSIECGHSFCQECISQVGRGGGSVCPVCRQRFLLRNLRPNRQLANMVNNLREISQEAREGSGGGGSEVQLQESGGGLVQPGGSLRLSCTASGVTISALNAMAMGWYRQAPGERRVMVAAVSERGNAMYRESVQGRFTVTRDFTNKMVSLQMDNLKPEDTAVYYCHVLEDRVDSFHDYWGQGTQVTVSSGYPYDVPDYA*	This paper	in vitro transcription of mRNA.
	pGEMHE-T21RK0-NbALFAK0-HA	TRIM21 RING (K45R, K61R, K77R) fused to ALFAtag nanobody (K79R, K89R) with c-terminal HA eptiope	MASAARLTMMWEEVTCPICLDPFVEPVSIECGHSFCQECISQVGRGGGSVCPVCRQRFLLRNLRPNRQLANMVNNLREISQEAREGSGGGGSEVQLQESGGGLVQPGGSLRLSCTASGVTISALNAMAMGWYRQAPGERRVMVAAVSERGNAMYRESVQGRFTVTRDFTNRMVSLQMDNLRPEDTAVYYCHVLEDRVDSFHDYWGQGTQVTVSSGYPYDVPDYA*	This paper	in vitro transcription of mRNA.
	pGEMHE-NbALFA-HA	ALFAtag nanobody with c-terminal HA eptiope	MEVQLQESGGGLVQPGGSLRLSCTASGVTISALNAMAMGWYRQAPGERRVMVAAVSERGNAMYRESVQGRFTVTRDFTNKMVSLQMDNLKPEDTAVYYCHVLEDRVDSFHDYWGQGTQVTVSSGYPYDVPDYA*	This paper	in vitro transcription of mRNA.
	pGEMHE-NbALFAK0-HA	ALFAtag nanobody (K79R, K89R) with c-terminal HA eptiope	MEVQLQESGGGLVQPGGSLRLSCTASGVTISALNAMAMGWYRQAPGERRVMVAAVSERGNAMYRESVQGRFTVTRDFTNRMVSLQMDNLRPEDTAVYYCHVLEDRVDSFHDYWGQGTQVTVSSGYPYDVPDYA*	This paper	in vitro transcription of mRNA.
	pOPTG-T21R	TRIM21 RING with N-terminal GST-Tev	MSPILGYWKIKGLVQPTRLLLEYLEEKYEEHLYERDEGDKWRNKKFELGLEFPNLPYYIDGDVKLTQSMAIIRYIADKHNMLGGCPKERAEISMLEGAVLDIRYGVSRIAYSKDFETLKVDFLSKLPEMLKMFEDRLCHKTYLNGDHVTHPDFMLYDALDVVLYMDPMCLDAFPKLVCFKKRIEAIPQIDKYLKSSKYIAWPLQGWQATFGGGDHPPKSDSSGSENLYFQGSHMASAARLTMMWEEVTCPICLDPFVEPVSIECGHSFCQECISQVGKGGGSVCPVCRQRFLLKNLRPNRQLANMVNNLKEISQEARE*	https://doi.org/10.7554/eLife.32660	E.coli expression
	pOPTG-T21R-PS	TRIM21 RING fused to TRIM21 PRYSPRY with N-terminal GST-Tev-SUMO	MSPILGYWKIKGLVQPTRLLLEYLEEKYEEHLYERDEGDKWRNKKFELGLEFPNLPYYIDGDVKLTQSMAIIRYIADKHNMLGGCPKERAEISMLEGAVLDIRYGVSRIAYSKDFETLKVDFLSKLPEMLKMFEDRLCHKTYLNGDHVTHPDFMLYDALDVVLYMDPMCLDAFPKLVCFKKRIEAIPQIDKYLKSSKYIAWPLQGWQATFGGGDHPPKSDSSGSENLYFQGSHMGSDSEVNQEAKPEVKPEVKPETHINLKVSDGSSEIFFKIKKTTPLRRLMEAFAKRQGKEMDSLRFLYDGIRIQADQTPEDLDMEDNDIIEAHREQIGGMASAARLTMMWEEVTCPICLDPFVEPVSIECGHSFCQECISQVGKGGGSVCPVCRQRFLLKNLRPNR…	This paper	E.coli expression
	pOPTG-T21R-R-PS	Tandem TRIM21 RINGs fused to TRIM21 PRYSPRY with N-terminal GST-Tev-SUMO	MSPILGYWKIKGLVQPTRLLLEYLEEKYEEHLYERDEGDKWRNKKFELGLEFPNLPYYIDGDVKLTQSMAIIRYIADKHNMLGGCPKERAEISMLEGAVLDIRYGVSRIAYSKDFETLKVDFLSKLPEMLKMFEDRLCHKTYLNGDHVTHPDFMLYDALDVVLYMDPMCLDAFPKLVCFKKRIEAIPQIDKYLKSSKYIAWPLQGWQATFGGGDHPPKSDSSGSENLYFQGSHMGSDSEVNQEAKPEVKPEVKPETHINLKVSDGSSEIFFKIKKTTPLRRLMEAFAKRQGKEMDSLRFLYDGIRIQADQTPEDLDMEDNDIIEAHREQIGGMASAARLTMMWEEVTCPICLDPFVEPVSIECGHSFCQECISQVGKGGGSVCPVCRQRFLLKNLRPNR…	This paper	E.coli expression
	pOPINS-T21R-vhhGFP4	TRIM21 RING fused GFP nanobody with N-terminal 6His-SUMO	MGSSHHHHHHGSDSEVNQEAKPEVKPEVKPETHINLKVSDGSSEIFFKIKKTTPLRRLMEAFAKRQGKEMDSLRFLYDGIRIQADQTPEDLDMEDNDIIEAHREQIGGMASAARLTMMWEEVTCPICLDPFVEPVSIECGHSFCQECISQVGKGGGSVCPVCRQRFLLKNLRPNRQLANMVNNLKEISQEAREGSGGGGSMDQVQLVESGGALVQPGGSLRLSCAASGFPVNRYSMRWYRQAPGKEREWVAGMSSAGDRSSYEDSVKGRFTISRDDARNTVYLQMNSLKPEDTAVYYCNVNVGFEYWGQGTQVTVSS*	This paper	E.coli expression
	pOPINS-T21RK0-vhhGFP4K0	TRIM21 RING (K45R, K61R, K77R) fused GFP nanobody (K45R, K67R, K77R) with N-terminal 6His-SUMO	MGSSHHHHHHGSDSEVNQEAKPEVKPEVKPETHINLKVSDGSSEIFFKIKKTTPLRRLMEAFAKRQGKEMDSLRFLYDGIRIQADQTPEDLDMEDNDIIEAHREQIGGMASAARLTMMWEEVTCPICLDPFVEPVSIECGHSFCQECISQVGRGGGSVCPVCRQRFLLRNLRPNRQLANMVNNLREISQEAREGSGGGGSMDQVQLVESGGALVQPGGSLRLSCAASGFPVNRYSMRWYRQAPGREREWVAGMSSAGDRSSYEDSVRGRFTISRDDARNTVYLQMNSLRPEDTAVYYCNVNVGFEYWGQGTQVTVSS*	This paper	E.coli expression
	pOPINS-T21RI18R/M72E-vhhGFP4	TRIM21 RING (I18R/M72E) fused GFP nanobody with N-terminal 6His-SUMO	MAHHHHHHMGSDSEVNQEAKPEVKPEVKPETHINLKVSDGSSEIFFKIKKTTPLRRLMEAFAKRQGKEMDSLRFLYDGIRIQADQTPEDLDMEDNDIIEAHREQIGGMASAARLTMMWEEVTCPRCLDPFVEPVSIECGHSFCQECISQVGKGGGSVCPVCRQRFLLKNLRPNRQLANEVNNLKEIRQEAREGSGGGGSMDQVQLVESGGALVQPGGSLRLSCAASGFPVNRYSMRWYRQAPGKEREWVAGMSSAGDRSSYEDSVKGRFTISRDDARNTVYLQMNSLKPEDTAVYYCNVNVGFEYWGQGTQVTVSS*	This paper	E.coli expression
	pET17b-Ub	Ubiquitin	MQIFVKTLTGKTITLEVEPSDTIENVKAKIQDKEGIPPDQQRLIFAGKQLEDGRTLSDYNIQKESTLHLVLRLRGG*	https://doi.org/10.1038/s41467-019-12388-y	E.coli expression
	pOPTG-Ube1	Ube1 with N-terminal GST-Tev	MSPILGYWKIKGLVQPTRLLLEYLEEKYEEHLYERDEGDKWRNKKFELGLEFPNLPYYIDGDVKLTQSMAIIRYIADKHNMLGGCPKERAEISMLEGAVLDIRYGVSRIAYSKDFETLKVDFLSKLPEMLKMFEDRLCHKTYLNGDHVTHPDFMLYDALDVVLYMDPMCLDAFPKLVCFKKRIEAIPQIDKYLKSSKYIAWPLQGWQATFGGGDHPPKSDSSGSENLYFQGSHMSSSPLSKKRRVSGPDPKPGSNCSPAQSVLSEVPSVPTNGMAKNGSEADIDEGLYSRQLYVLGHEAMKRLQTSSVLVSGLRGLGVEIAKNIILGGVKAVTLHDQGTAQWADLSSQFYLREEDIGKNRAEVSQPRLAELNSYVPVTAYTGPLVEDFLSGFQVVVLTN…	https://doi.org/10.1038/s41467-019-12388-y	E.coli expression
	pOPTS-Ube2N	Ube2N with N-terminal 6His-Tev	MAHHHHHENLYFQGMAGLPRRIIKETQRLLAEPVPGIKAEPDESNARYFHVVIAGPQDSPFEGGTFKLELFLPEEYPMAAPKVRFMTKIYHPNVDKLGRICLDILKDKWSPALQIRTVLLSIQALLSAPNPDDPLANDVAEQWKTNEAQAIETARAWTRLYAMNNI*	https://doi.org/10.1038/s41467-021-21443-6	E.coli expression
	pOPTS-Ube2ND119A	Ube2N (D119A) with N-terminal 6His-Tev	MAHHHHHHSSGSENLYFQGMAGLPRRIIKETQRLLAEPVPGIKAEPDESNARYFHVVIAGPQDSPFEGGTFKLELFLPEEYPMAAPKVRFMTKIYHPNVDKLGRICLDILKDKWSPALQIRTVLLSIQALLSAPNPDAPLANDVAEQWKTNEAQAIETARAWTRLYAMNNI*	https://doi.org/10.1038/s41467-021-21443-6	E.coli expression
	pOPTG-Ube2V2	Ube2V2 with N-trminal GST-Tev	MSPILGYWKIKGLVQPTRLLLEYLEEKYEEHLYERDEGDKWRNKKFELGLEFPNLPYYIDGDVKLTQSMAIIRYIADKHNMLGGCPKERAEISMLEGAVLDIRYGVSRIAYSKDFETLKVDFLSKLPEMLKMFEDRLCHKTYLNGDHVTHPDFMLYDALDVVLYMDPMCLDAFPKLVCFKKRIEAIPQIDKYLKSSKYIAWPLQGWQATFGGGDHPPKSDSSGSENLYFQGSQEFMAVSTGVKVPRNFRLLEELEEGQKGVGDGTVSWGLEDDEDMTLTRWTGMIIGPPRTNYENRIYSLKVECGPKYPEAPPSVRFVTKINMNGINNSSGMVDARSIPVLAKWQNSYSIKVVLQELRRLMMSKENMKLPQPPEGQTYNN*	https://doi.org/10.1073/pnas.150753411	E.coli expression
	pOPTH-mEGFP	mEGFP with N-terminal 6His	MGSSHHHHHHSMVSKGEELFTGVVPILVELDGDVNGHKFSVSGEGEGDATYGKLTLKFICTTGKLPVPWPTLVTTLTYGVQCFSRYPDHMKQHDFFKSAMPEGYVQERTIFFKDDGNYKTRAEVKFEGDTLVNRIELKGIDFKEDGNILGHKLEYNYNSHNVYIMADKQKNGIKVNFKIRHNIEDGSVQLADHYQQNTPIGDGPVLLPDNHYLSTQSALSKDPNEKRDHMVLKEFVTAAGITLGMDELYKYSDLELKLRILQSTARDPVQVKRPL*	This paper	E.coli expression
	pOPTG-Ube2W	Ube2W with N-terminal GST-Tev	MSPILGYWKIKGLVQPTRLLLEYLEEKYEEHLYERDEGDKWRNKKFELGLEFPNLPYYIDGDVKLTQSMAIIRYIADKHNMLGGCPKERAEISMLEGAVLDIRYGVSRIAYSKDFETLKVDFLSKLPEMLKMFEDRLCHKTYLNGDHVTHPDFMLYDALDVVLYMDPMCLDAFPKLVCFKKRIEAIPQIDKYLKSSKYIAWPLQGWQATFGGGDHPPKSDSSGSENLYFQGSHMASMQKRLQKELLALQNDPPPGMTLNEKSVQNSITQWIVDMEGAPGTLYEGEKFQLLFKFSSRYPFDSPQVMFTGENIPVHPHVYSNGHICLSILTEDWSPALSVQSVCLSIISMLSSCKEKRRPPDNSFYVRTCNKNPKKTKWWYHDDTC*	This paper	E.coli expression
	pOPTG-Ube2WV30K/D67K	Ube2W(V30K, D67K) with N-terminal GST-Tev	MSPILGYWKIKGLVQPTRLLLEYLEEKYEEHLYERDEGDKWRNKKFELGLEFPNLPYYIDGDVKLTQSMAIIRYIADKHNMLGGCPKERAEISMLEGAVLDIRYGVSRIAYSKDFETLKVDFLSKLPEMLKMFEDRLCHKTYLNGDHVTHPDFMLYDALDVVLYMDPMCLDAFPKLVCFKKRIEAIPQIDKYLKSSKYIAWPLQGWQATFGGGDHPPKSDSSGSENLYFQGSHMASMQKRLQKELLALQNDPPPGMTLNEKSKQNSITQWIVDMEGAPGTLYEGEKFQLLFKFSSRYPFKSPQVMFTGENIPVHPHVYSNGHICLSILTEDWSPALSVQSVCLSIISMLSSCKEKRRPPDNSFYVRTCNKNPKKTKWWYHDDTC*	This paper	E.coli expression
	pOPTG-Ube2WV30K/D67K/C91K	Ube2W(V30K, D67K, C91K) with N-terminal GST-Tev	MSPILGYWKIKGLVQPTRLLLEYLEEKYEEHLYERDEGDKWRNKKFELGLEFPNLPYYIDGDVKLTQSMAIIRYIADKHNMLGGCPKERAEISMLEGAVLDIRYGVSRIAYSKDFETLKVDFLSKLPEMLKMFEDRLCHKTYLNGDHVTHPDFMLYDALDVVLYMDPMCLDAFPKLVCFKKRIEAIPQIDKYLKSSKYIAWPLQGWQATFGGGDHPPKSDSSGSENLYFQGSHMASMQKRLQKELLALQNDPPPGMTLNEKSKQNSITQWIVDMEGAPGTLYEGEKFQLLFKFSSRYPFKSPQVMFTGENIPVHPHVYSNGHIKLSILTEDWSPALSVQSVCLSIISMLSSCKEKRRPPDNSFYVRTCNKNPKKTKWWYHDDTC*	This paper	E.coli expression
	pET24d-ctNaa50∆∆	Chaetomium thermophilum Naa50 residues 82-289 with C-terminal 6His	MGLPSGASIVPLAQEHIPALRRINSLLLPVAYPDSFYHKALDPLASGLFSRAILWQDTNADPPKVVGGLICRLEPNPFLSVTGEPTPVQLPADQPQRAPQAPKDTPFHAIYIQSLALLSPYRSLGLAAAALDHIIATAAVLPAAGSNIDARTIYAHVWTENEEGLKWYESRGFVKEGGEPVKGYYFKLRPDTAWIVRRHIGESAKLNDVVHHHHHH*	This paper	E.coli expression

### Sheet: B - Purified Proteins
	Protein	from plasmid	Description of construct	Primary sequence of purified protein	origin	additional information
	T21R	pOPTG-T21R	TRIM21 RING (N-terminal GSH scar)	GSHMASAARLTMMWEEVTCPICLDPFVEPVSIECGHSFCQECISQVGKGGGSVCPVCRQRFLLKNLRPNRQLANMVNNLKEISQEARE*	This paper and https://doi.org/10.7554/eLife.32660	Used for co-crystalisation with Ube2W
	R-PS	pOPTG-T21R-PS	TRIM21 RING fused to TRIM21 PRYSPRY (native N-terminus)	MASAARLTMMWEEVTCPICLDPFVEPVSIECGHSFCQECISQVGKGGGSVCPVCRQRFLLKNLRPNRQLANMVNNLKEISQEAREGTQGERGLKKMLRTCAVHITLDPDTANPWLILSEDRRQVRLGDTQQSIPGNEERFDSYPMVLGAQHFHSGKHYWEVDVTGKEAWDLGVCRDSVRRKGHFLLSSKSGFWTIWLWNKQKYEAGTYPQTPLHLQVPPCQVGIFLDYEAGMVSFYNITDHGSLIYSFSECAFTGPLRPFFSPGFNDGGKNTAPLTLCPLNIGSQGSTDY*	This paper
	R-R-PS	pOPTG-T21R-R-PS	Tandem TRIM21 RINGs fused to TRIM21 PRYSPRY (native N-terminus)	MASAARLTMMWEEVTCPICLDPFVEPVSIECGHSFCQECISQVGKGGGSVCPVCRQRFLLKNLRPNRQLANMVNNLKEISQEAREMASAARLTMMWEEVTCPICLDPFVEPVSIECGHSFCQECISQVGKGGGSVCPVCRQRFLLKNLRPNRQLANMVNNLKEISQEAREGTQGERGLKKMLRTCAVHITLDPDTANPWLILSEDRRQVRLGDTQQSIPGNEERFDSYPMVLGAQHFHSGKHYWEVDVTGKEAWDLGVCRDSVRRKGHFLLSSKSGFWTIWLWNKQKYEAGTYPQTPLHLQVPPCQVGIFLDYEAGMVSFYNITDHGSLIYSFSECAFTGPLRPFFSPGFNDGGKNTAPLTLCPLNIGSQGSTDY*	This paper
	T21R-vhhGFP4	pOPINS-T21R-vhhGFP4	TRIM21 RING fused to GFP nanobody (native N-terminus)	MASAARLTMMWEEVTCPICLDPFVEPVSIECGHSFCQECISQVGKGGGSVCPVCRQRFLLKNLRPNRQLANMVNNLKEISQEAREGSGGGGSMDQVQLVESGGALVQPGGSLRLSCAASGFPVNRYSMRWYRQAPGKEREWVAGMSSAGDRSSYEDSVKGRFTISRDDARNTVYLQMNSLKPEDTAVYYCNVNVGFEYWGQGTQVTVSS*	This paper
	T21RK0-vhhGFP4K0	pOPINS-T21RK0-vhhGFP4K0	TRIM21 RING (K45R, K61R, K77R) fused GFP nanobody (K45R, K67R, K77R) (native N-terminus)	MASAARLTMMWEEVTCPICLDPFVEPVSIECGHSFCQECISQVGRGGGSVCPVCRQRFLLRNLRPNRQLANMVNNLREISQEAREGSGGGGSMDQVQLVESGGALVQPGGSLRLSCAASGFPVNRYSMRWYRQAPGREREWVAGMSSAGDRSSYEDSVRGRFTISRDDARNTVYLQMNSLRPEDTAVYYCNVNVGFEYWGQGTQVTVSS*	This paper
	T21RI18R/M72E-vhhGFP4	pOPINS-T21RI18R/M72E-vhhGFP4	TRIM21 RING (I18R/M72E) fused GFP nanobody (native N-terminus)	MASAARLTMMWEEVTCPRCLDPFVEPVSIECGHSFCQECISQVGKGGGSVCPVCRQRFLLKNLRPNRQLANEVNNLKEIRQEAREGSGGGGSMDQVQLVESGGALVQPGGSLRLSCAASGFPVNRYSMRWYRQAPGKEREWVAGMSSAGDRSSYEDSVKGRFTISRDDARNTVYLQMNSLKPEDTAVYYCNVNVGFEYWGQGTQVTVSS*	This paper
	Ub	pET17b-Ub	Ubiquitin	MQIFVKTLTGKTITLEVEPSDTIENVKAKIQDKEGIPPDQQRLIFAGKQLEDGRTLSDYNIQKESTLHLVLRLRGG*	This paper and https://doi.org/10.1038/s41467-019-12388-y
	Ube1	pOPTG-Ube1	Ube1 with N-terminal GST	MSPILGYWKIKGLVQPTRLLLEYLEEKYEEHLYERDEGDKWRNKKFELGLEFPNLPYYIDGDVKLTQSMAIIRYIADKHNMLGGCPKERAEISMLEGAVLDIRYGVSRIAYSKDFETLKVDFLSKLPEMLKMFEDRLCHKTYLNGDHVTHPDFMLYDALDVVLYMDPMCLDAFPKLVCFKKRIEAIPQIDKYLKSSKYIAWPLQGWQATFGGGDHPPKSDSSGSENLYFQGSHMSSSPLSKKRRVSGPDPKPGSNCSPAQSVLSEVPSVPTNGMAKNGSEADIDEGLYSRQLYVLGHEAMKRLQTSSVLVSGLRGLGVEIAKNIILGGVKAVTLHDQGTAQWADLSSQFYLREEDIGKNRAEVSQPRLAELNSYVPVTAYTGPLVEDFLSGFQVVVLTN…	This paper
	Ube2N	pOPTS-Ube2N	Ube2N (N-terminal G scar)	GMAGLPRRIIKETQRLLAEPVPGIKAEPDESNARYFHVVIAGPQDSPFEGGTFKLELFLPEEYPMAAPKVRFMTKIYHPNVDKLGRICLDILKDKWSPALQIRTVLLSIQALLSAPNPDDPLANDVAEQWKTNEAQAIETARAWTRLYAMNNI*	This paper and https://doi.org/10.1038/s41467-021-21443-6
	Ube2ND119A	pOPTS-Ube2ND119A	Ube2N (D119A) (N-terminal G scar)	GMAGLPRRIIKETQRLLAEPVPGIKAEPDESNARYFHVVIAGPQDSPFEGGTFKLELFLPEEYPMAAPKVRFMTKIYHPNVDKLGRICLDILKDKWSPALQIRTVLLSIQALLSAPNPDAPLANDVAEQWKTNEAQAIETARAWTRLYAMNNI*	This paper and https://doi.org/10.1038/s41467-021-21443-6
	Ube2V2	pOPTG-Ube2V2	Ube2V2 (N-terminal GSQEF scar)	GSQEFMAVSTGVKVPRNFRLLEELEEGQKGVGDGTVSWGLEDDEDMTLTRWTGMIIGPPRTNYENRIYSLKVECGPKYPEAPPSVRFVTKINMNGINNSSGMVDARSIPVLAKWQNSYSIKVVLQELRRLMMSKENMKLPQPPEGQTYNN*	This paper and https://doi.org/10.1073/pnas.150753411
	mEGFP	pOPTH-mEGFP	mEGFP with N-terminal 6His	MGSSHHHHHHSMVSKGEELFTGVVPILVELDGDVNGHKFSVSGEGEGDATYGKLTLKFICTTGKLPVPWPTLVTTLTYGVQCFSRYPDHMKQHDFFKSAMPEGYVQERTIFFKDDGNYKTRAEVKFEGDTLVNRIELKGIDFKEDGNILGHKLEYNYNSHNVYIMADKQKNGIKVNFKIRHNIEDGSVQLADHYQQNTPIGDGPVLLPDNHYLSTQSALSKDPNEKRDHMVLKEFVTAAGITLGMDELYKYSDLELKLRILQSTARDPVQVKRPL*	This paper
	Ube2W	pOPTG-Ube2W	Ube2W (N-terminal GSH scar)	GSHMASMQKRLQKELLALQNDPPPGMTLNEKSVQNSITQWIVDMEGAPGTLYEGEKFQLLFKFSSRYPFDSPQVMFTGENIPVHPHVYSNGHICLSILTEDWSPALSVQSVCLSIISMLSSCKEKRRPPDNSFYVRTCNKNPKKTKWWYHDDTC*	This paper
	Ube2WV30K/D67K	pOPTG-Ube2WV30K/D67K	Ube2W(V30K, D67K) (N-terminal GSH scar)	GSHMASMQKRLQKELLALQNDPPPGMTLNEKSKQNSITQWIVDMEGAPGTLYEGEKFQLLFKFSSRYPFKSPQVMFTGENIPVHPHVYSNGHICLSILTEDWSPALSVQSVCLSIISMLSSCKEKRRPPDNSFYVRTCNKNPKKTKWWYHDDTC*	This paper
	Ube2WV30K/D67K/C91K	pOPTG-Ube2WV30K/D67K/C91K	Ube2W(V30K, D67K, C91K) (N-terminal GSH scar)	GSHMASMQKRLQKELLALQNDPPPGMTLNEKSKQNSITQWIVDMEGAPGTLYEGEKFQLLFKFSSRYPFKSPQVMFTGENIPVHPHVYSNGHIKLSILTEDWSPALSVQSVCLSIISMLSSCKEKRRPPDNSFYVRTCNKNPKKTKWWYHDDTC*	This paper
	ctNaa50∆∆	pET24d-ctNaa50∆∆	Chaetomium thermophilum Naa50 residues 82-289 with C-terminal 6His	MGLPSGASIVPLAQEHIPALRRINSLLLPVAYPDSFYHKALDPLASGLFSRAILWQDTNADPPKVVGGLICRLEPNPFLSVTGEPTPVQLPADQPQRAPQAPKDTPFHAIYIQSLALLSPYRSLGLAAAALDHIIATAAVLPAAGSNIDARTIYAHVWTENEEGLKWYESRGFVKEGGEPVKGYYFKLRPDTAWIVRRHIGESAKLNDVVHHHHHH*	This paper

### Sheet: C - Cell Lines
	Cell Line	Source	Identifier	additional information
	HEK293T	ATCC; CRL-3216	https://web.expasy.org/cellosaurus/CVCL_0063	Parental cell line
	HEK293T TRIM21 KO	https://doi.org/10.7554/eLife.32660	n/a	TRIM21 CRISPR knockout
	hTERT-RPE-1	ATCC; CRL-4000	https://web.expasy.org/cellosaurus/CVCL_4388	Parental cell line
	hTERT-RPE-1 TRIM21 KO	https://doi.org/10.1038/s41594-021-00560-2	n/a	TRIM21 CRISPR knockout
	hTERT-RPE-1 TRIM21 KO TRIM21-HA	This paper	n/a	Stable cell line (pT21MPP-TRIM21-HA)
	hTERT-RPE-1 CAV1-mEGFP	This paper	n/a	Stable cell line (pPMEZ-CAV1-mEGFP)
	hTERT-RPE-1 CAV1-mEGFP-Halo	This paper	n/a	Stable cell line (pPMEZ-CAV1-mEGFP-Halo)
	NIH3T3-CAV1-EGFP	https://doi.org/10.1038/ncomms7867	n/a	TALENs heterozygous EGFP knockin at 3' of endogenous caveolin 1 gene

### Sheet: D - Antibodies
	Antibody	Source	Identifier	additional information
	humanised anti-hexon IgG1 9C12	https://doi.org/10.4049/jimmunol.1502601	https://doi.org/10.4049/jimmunol.1502601	Used for Adv5 neutralisation and signalling assays
	humanised anti-hexon IgG1 9C12H433A	https://doi.org/10.4049/jimmunol.1502601	https://doi.org/10.4049/jimmunol.1502601	Used for Adv5 neutralisation and signalling assays
	mouse anti-GFP clone 9F9.F9	Rockland; 600-301-215	http://antibodyregistry.org/AB_218216	Used as monoclonal anti-GFP antibody for Trim-Away in cells and in vitro. Used as 'antibody' for in vitro experiments.
	mouse anti-GFP (clones 7.1 and 13.1)	Roche; 11814460001	http://antibodyregistry.org/AB_390913	IB: 1:2000
	NbALFA-msIgG1-Fc	NanoTag; N1582	NanoTag; N1582	Jess 1:20; used as anti-ALFAtag antibody for Trim-Away experiments
	rabbit anti-ERK1 clone Y72	abcam; ab214168	http://antibodyregistry.org/AB_732202	IB 1:5000; used as anti-ERK1 antibody for Trim-Away experiments
	rabbit anti-IKKα clone Y463	abcam; ab169743	http://antibodyregistry.org/AB_733070	IB 1:5000; used as anti-IKKα antibody for Trim-Away experiments
	rabbit anti-TRIM21 clone D1O1D	Cell Signalling Technology; #92043	http://antibodyregistry.org/AB_2800177	IB 1:2000; recognises PRYSPRY domain of TRIM21 (to blot for R-PS constructs)
	mouse anti-TRIM21 clone D-12	Santa Cruz Biotechnology; sc-25351	http://antibodyregistry.org/AB_628286	IB 1:500
	rabbit anti-vhh	GenScript; A01860	http://antibodyregistry.org/AB_2734123	IB 1:2000
	rat anti-HA clone 3F10 HRP-conjugated	roche; 12013819001	http://antibodyregistry.org/AB_390917	IB 1:500; Jess 1:10
	rabbit anti-Vinculin clone EPR8185	abcam; ab217171	http://antibodyregistry.org/AB_11144129	IB 1:50,000
	rabbit anti-COXIV	LI-COR; 926-42214	http://antibodyregistry.org/AB_2783000	IB 1:5000
	rabbit anti-Hsp60	bio-techne; AF1800	http://antibodyregistry.org/AB_2118931	Jess 1:00
	Rabbit anti-Mouse IgG HRP-conjugated	Dako; P0260	http://antibodyregistry.org/AB_2636929	IB 1:5000
	Goat anti-Mouse light chain specific, HRP-conjugated	Millipore; AP200P	http://antibodyregistry.org/AB_805324	IB 1:5000
	Goat anti-Mouse IgG, IRDye 800CW	LI-COR; 925-32210	http://antibodyregistry.org/AB_2687825	IB 1:5000
	Goat anti-Rabbit IgG HRP-conjugated	Thermo Fisher; #31462	http://antibodyregistry.org/AB_228338	IB 1:5000
	Mouse anti-Rabbit light chain specific, HRP-conjugated	Millipore; MAB201P	http://antibodyregistry.org/AB_827270	IB 1:5000
	Goat anti-Rabbit IgG, IRDye 680RD	LiI-COR; 925-68071	http://antibodyregistry.org/AB_2721181	IB 1:5000

### Sheet: E - Commercial Assays, software
	Commercial Assay / Software	Source	additional information
	HiScribe T7 ARCA mRNA kit	NEB; E2065S	in vitro transcription of mRNA
	Qubit 4 Fluorometer	Thermo Fisher; Q33238	Determine concentration of in vitro transcribed mRNA
	qubit RNA Broad Range (BR) kit	Thermo Fisher; Q10211	Determine concentration of in vitro transcribed mRNA
	IncuCyte S3 Live-Cell Analysis System	Sartorius	Live cell fluorescence quantification, Adv5-GFP infection
	Neon Transfection System	Thermo Fisher; MPK5000	Electroporation of mRNA, antibodies, protein
	Jess Simple Western System	bio-techne	Capillary-based immunoblotting
	Compass software for simple western	bio-techne	Capillary-based immunoblotting
	Prism	GraphPad	Graphs and statistics
	SnapGene	Dotmatics	in silico construct cloning
